# Horizontal transfer of nuclear DNA in transmissible cancer

**DOI:** 10.1101/2024.07.26.604742

**Authors:** Kevin Gori, Adrian Baez-Ortega, Andrea Strakova, Maximilian R Stammnitz, Jinhong Wang, Jonathan Chan, Katherine Hughes, Sophia Belkhir, Maurine Hammel, Daniela Moralli, James Bancroft, Edward Drydale, Karen M Allum, María Verónica Brignone, Anne M Corrigan, Karina F de Castro, Edward M Donelan, Ibikunle A Faramade, Alison Hayes, Nataliia Ignatenko, Rockson Karmacharya, Debbie Koenig, Marta Lanza-Perea, Adriana M Lopez Quintana, Michael Meyer, Winifred Neunzig, Francisco Pedraza-Ordoñez, Yoenten Phuentshok, Karma Phuntsho, Juan C Ramirez-Ante, John F Reece, Sheila K Schmeling, Sanjay Singh, Lester J Tapia Martinez, Marian Taulescu, Samir Thapa, Sunil Thapa, Mirjam G van der Wel, Alvaro S Wehrle-Martinez, Michael R Stratton, Elizabeth P Murchison

## Abstract

Although somatic cell genomes are usually entirely clonally inherited, nuclear DNA exchange between cells of an organism can occur sporadically by cell fusion, phagocytosis or other mechanisms^1–3^. This phenomenon has long been noted in the context of cancer, where it could be envisaged that DNA horizontal transfer plays a functional role in disease evolution^4–13^. However, an understanding of the frequency and significance of this process in naturally occurring tumours is lacking. The host-tumour genetic discordance of transmissible cancers, malignant clones which pass between animals as allogeneic grafts, provides an opportunity to investigate this. We screened for host-to-tumour horizontal transfer of nuclear DNA in 174 tumours from three transmissible cancers affecting dogs and Tasmanian devils, and detected a single instance in the canine transmissible venereal tumour (CTVT). This involved introduction of a 15-megabase dicentric genetic element, composed of 11 rearranged fragments of six chromosomes, to a CTVT sublineage occurring in Asia around 2,000 years ago. The element forms the short arm of a small submetacentric chromosome, and derives from a dog with ancestry associated with the ancient Middle East. The introduced DNA fragment is transcriptionally active and has adopted the expression profile of CTVT. Its 143 genes do not, however, confer any obvious advantage to its spatially restricted CTVT sublineage. Our findings indicate that nuclear DNA horizontal transfer, although likely a rare event in tumour evolution, provides a viable mechanism for the acquisition of genetic material in naturally occurring cancer genomes.
