## Supplementary Table 1 for "Horizontal transfer of nuclear DNA in transmissible cancer"

### Sheet: SupplementaryTable1
Supplementary Table 1: CTVT sample metadata.
CaseID	DNA_short_read_sequenced?	DNA_long_read_sequenced?	RNA_sequenced?	Metaphases_used_in_FISH?	Sampling_Year	Host_Sex	CTVT_Group	Sampling_Country	Sampling_Latitude	Sampling_Longitude	Host_Tissue	TumourDNA_short_read_ID	TumourDNA_long_read_ID	HostDNA_ID	TumourDNA_short_read_median_sequencing_depth	TumourDNA_long_read_median_sequencing_depth	HostDNA_median_sequencing_depth	Tumour_and_host_DNA_short_read_sequencing_platform	TumourDNA_long_read_sequencing_platform	TumourDNA_purity	TumourDNA_ploidy	TumourRNA_IDs	TumourRNA_sequencing_platform	Metaphase_tumour_ID	Tumour_DNA_data_citation	Tumour_RNA_data_citation	Notes
2	TRUE	FALSE	FALSE	FALSE	1999	N/A	D	Israel	31.0461	34.8516	No host	2T-Dog		No host	64			Illumina HiSeq X Ten		0.984	1.972				This study
24	TRUE	FALSE	FALSE	FALSE	2009	F	D	Australia	-12.0484	134.229	Liver	24T-Dog		24H-Dog	61		30	Illumina HiSeq X Ten		0.868	1.965				This study
126	TRUE	FALSE	FALSE	FALSE	2010	M	G	Grenada	12.1243	-61.6239	Testis	126T-Dog		126H-Dog	67		30	Illumina HiSeq X Ten		0.499	1.939				This study
131	TRUE	FALSE	FALSE	FALSE	2010	F	G	Grenada	12.1243	-61.6239	Blood	131T-Dog		131H-Dog	64		33	Illumina HiSeq X Ten		0.575	1.929				This study
335	TRUE	FALSE	FALSE	FALSE	2012	F	G	Grenada	12.1165	-61.679	Ovary	335Ta-Dog		335Ha-Dog	78		32	Illumina HiSeq X Ten		0.464	1.93064				This study
341	TRUE	FALSE	FALSE	FALSE	2012	F	G	Grenada	12.1165	-61.679	Ovary	341Ta-Dog		341Ha-Dog	72		37	Illumina HiSeq X Ten		0.653	1.91767				This study
349	TRUE	FALSE	FALSE	FALSE	2012	F	E	Nicaragua	12.1662	-83.0408	Gonad	349T2-Dog		349H4-Dog	88		46	Illumina HiSeq X Ten		0.55	1.88693				This study
355	TRUE	FALSE	FALSE	FALSE	2012	F	G	Mauritius	-20.3484	57.5522	Ovary	355T-Dog		355H3-Dog	63		25	Illumina HiSeq X Ten		0.703	1.88135				This study
423	TRUE	FALSE	FALSE	FALSE	2013	M	F	Ecuador	0.339244	-78.2201	Testis	423T-Dog		423H-Dog	70		23	Illumina HiSeq 2000, V4 chemistry		0.417	1.81212				This study
459	TRUE	FALSE	FALSE	FALSE	2013	F	E	Belize	17.4977	-88.1867	Skin	459T-Dog		459Ha-Dog	75		29	Illumina HiSeq X Ten		0.811	1.92993				This study
464	TRUE	FALSE	FALSE	FALSE	2013	F	E	Belize	18.3533	-88.1461	Skin	464T-Dog		464H-Dog	68		30	Illumina HiSeq X Ten		0.779	1.90843				This study
468	TRUE	FALSE	FALSE	FALSE	2013	F	G	The Gambia	13.47	-16.6964	Uterus	468T-Dog		468H-Dog	67		23	Illumina HiSeq 2000, V4 chemistry		0.729	1.84505				This study
550	TRUE	FALSE	FALSE	FALSE	2013	F	E	Nicaragua	11.928	-85.9599	Ovary	550T-Dog		550H-Dog	82		28	Illumina HiSeq X Ten		0.692	1.83774				This study
556	TRUE	FALSE	FALSE	FALSE	2013	F	E	Nicaragua	11.928	-85.9599	Ovary	556T-Dog		556H-Dog	68		23	Illumina HiSeq 2000, V4 chemistry		0.627	1.70982				This study
559	TRUE	FALSE	FALSE	FALSE	2013	M	E	Nicaragua	11.928	-85.9599	Testis	559T-Dog		559H-Dog	69		24	Illumina HiSeq 2000, V4 chemistry		0.762	1.80008				This study
560	TRUE	FALSE	FALSE	FALSE	2013	F	E	Nicaragua	11.928	-85.9599	Ovary	560T-Dog		560H-Dog	68		26	Illumina HiSeq X Ten		0.5	1.85435				This study
608	TRUE	FALSE	FALSE	FALSE	2013	M	G	The Gambia	13.3713	-16.6999	Testis	608T-Dog		608H-Dog	93		47	Illumina HiSeq X Ten		0.467	1.95031				Leathlobhair, Máire Ní, Angela R. Perri, Evan K. Irving-Pease, Kelsey E. Witt, Anna Linderholm, James Haile, Ophelie Lebrasseur, et al. 2018. “The Evolutionary History of Dogs in the Americas.” Science 361 (6397): 81–85.
609	TRUE	FALSE	FALSE	FALSE	2013	F	G	The Gambia	13.3713	-16.6999	Ovary	609T-Dog		609H-Dog	91		42	Illumina HiSeq X Ten		0.624	1.93564				Leathlobhair, Máire Ní, Angela R. Perri, Evan K. Irving-Pease, Kelsey E. Witt, Anna Linderholm, James Haile, Ophelie Lebrasseur, et al. 2018. “The Evolutionary History of Dogs in the Americas.” Science 361 (6397): 81–85.
645	TRUE	FALSE	FALSE	FALSE	2013	M	E	Honduras	16.3345	-86.5205	Testis	645T-Dog		645H-Dog	64		30	Illumina HiSeq X Ten		0.783	1.94806				This study
666	TRUE	FALSE	FALSE	FALSE	2013	F	G	The Gambia	13.3713	-16.6999	Gonad	666T-Dog		666H-Dog	77		28	Illumina HiSeq X Ten		0.548	1.89492				This study
683	TRUE	FALSE	FALSE	FALSE	2013	F	G	South Africa	-33.935	25.5169	Gonad	683T-Dog		683H-Dog	68		23	Illumina HiSeq 2000, V4 chemistry		0.807	1.83174				This study
809	TRUE	FALSE	FALSE	FALSE	2014	F	B	Ukraine	50.2671	28.6639	Blood	809T-Dog		809H-Dog	73		24	Illumina HiSeq 2000, V4 chemistry		0.559	1.91203				This study
851	TRUE	FALSE	FALSE	FALSE	2012	F	G	Grenada	12.1243	-61.6239	Ovary	851T-Dog		851H-Dog	64		31	Illumina HiSeq X Ten		0.614	1.85932				This study
855	TRUE	FALSE	FALSE	FALSE	2013	F	G	Grenada	12.1243	-61.6239	Blood	855T-Dog		855H-Dog	68		28	Illumina HiSeq X Ten		0.738	1.89038				This study
1208	TRUE	FALSE	FALSE	FALSE	2015	F	D	USA	38.6173	-90.205	Blood	1208T-Dog		1208H-Dog	69		26	Illumina HiSeq X Ten		0.545	1.915				This study
1210	TRUE	FALSE	FALSE	FALSE	2015	M	F	Nicaragua	12.3223	-83.674	Gonad	1210T-Dog		1210H-Dog	73		29	Illumina HiSeq X Ten		0.766	1.924				This study
1247	TRUE	FALSE	FALSE	FALSE	2015	M	F	Uruguay	-34.9181	-54.9327	Blood	1247T-Dog		1247H-Dog	75		30	Illumina HiSeq X Ten		0.608	1.94				This study
1281	TRUE	FALSE	FALSE	FALSE	2014	M	E	Nicaragua	11.9326	-85.9561	Gonad	1281T-Dog		1281H-Dog	91		44	Illumina HiSeq X Ten		0.692	1.905				This study
1315	TRUE	FALSE	FALSE	FALSE	2015	F	E	Nicaragua	11.9326	-85.9561	Gonad	1315T-Dog		1315H-Dog	82		42	Illumina HiSeq X Ten		0.523	1.851				This study
1380	TRUE	FALSE	FALSE	FALSE	2014	M	B	China	25.0339	102.706	Blood	1380T		1380H	39		20	Illumina HiSeq X Ten		0.557	1.857				Wang, Xuan, Bo-Wen Zhou, Melinda A. Yang, Ting-Ting Yin, Fang-Liang Chen, Sheila C. Ommeh, Ali Esmailizadeh, et al. 2019. “Canine Transmissible Venereal Tumor Genome Reveals Ancient Introgression from Coyotes to Pre-Contact Dogs in North America.” Cell Research 29 (7): 592–95.		Sequencing was done by Wang et al.; alignment and variant calling was done as part of this study. Synonyms: 1380T was DT.KM1, and 1380H was DCFAM.HKM1 in Wang et al.
1381	TRUE	FALSE	FALSE	FALSE	2014	M	B	China	25.0339	102.706	Blood	1381T		1381H	40		20	Illumina HiSeq X Ten		0.553	1.85				Wang, Xuan, Bo-Wen Zhou, Melinda A. Yang, Ting-Ting Yin, Fang-Liang Chen, Sheila C. Ommeh, Ali Esmailizadeh, et al. 2019. “Canine Transmissible Venereal Tumor Genome Reveals Ancient Introgression from Coyotes to Pre-Contact Dogs in North America.” Cell Research 29 (7): 592–95.		Sequencing was done by Wang et al.; alignment and variant calling was done as part of this study. Synonyms: 1381T was DT.KM2, and 1381H was DCFAM.HKM2 in Wang et al.
1532	TRUE	FALSE	FALSE	FALSE	2015	M	D	Colombia	5.0554	-75.4943	Skin	1532T-Dog		1532H2-Dog	100		32	Illumina HiSeq X Ten		0.874	1.96				This study
1940	TRUE	FALSE	FALSE	FALSE	2016	F	F	Colombia	5.0554	-75.4943	Skin	1940T1-Dog		1940H-Dog	79		25	Illumina HiSeq X Ten		0.73	1.945				This study
2070	TRUE	FALSE	FALSE	FALSE	2017	F	F	Colombia	5.0554	-75.4943	Skin	2070T1-Dog		2070H-Dog	67		28	Illumina HiSeq X Ten		0.646	1.909				This study
2169	TRUE	TRUE	TRUE	FALSE	2017	F	A	Nepal	27.6667	85.3167	Blood	2169Ta-Dog	2169Tb.1	2169Ha-Dog	79	13	41	Illumina NovaSeq 6000 S4	PacBio Revio HiFi	0.704	1.964	2169Ta,2169Tb	Illumina NovaSeq, RNA RiboZero library		This study	This study
2651	TRUE	FALSE	TRUE	FALSE	2018	F	G	Bhutan	27.5142	90.4336	Blood	2651T-Dog		2651H-Dog	83		32	Illumina NovaSeq 6000 S4		0.684	1.964	2651T	Illumina NovaSeq, RNA RiboZero library		This study	This study
2652	TRUE	FALSE	TRUE	FALSE	2018	M	B	Bhutan	27.5142	90.4336	Gonad	2652T-Dog		2652H-Dog	74		36	Illumina NovaSeq 6000 S4		0.671	1.961	2652T	Illumina NovaSeq, RNA RiboZero library		This study	This study
2658	TRUE	FALSE	TRUE	FALSE	2018	F	B	Bhutan	27.5142	90.4336	Blood	2658T-Dog		2658H-Dog	78		41	Illumina NovaSeq 6000 S4		0.715	1.957	2658T	Illumina NovaSeq, RNA RiboZero library		This study	This study
2689	TRUE	FALSE	TRUE	FALSE	2019	F	F	Argentina	-34.606	-58.4127	Blood	2689T-Dog		2689H-Dog	76		40	Illumina NovaSeq 6000 S4		0.745	1.774	2689T	Illumina NovaSeq, RNA RiboZero library		This study	This study
3130	TRUE	FALSE	TRUE	FALSE	2019	F	A	Nepal	27.7734	83.3192	Gonad	3130T-Dog		3130H-Dog	61		45	Illumina NovaSeq 6000 S4		0.662	1.898	3130T	Illumina NovaSeq, RNA RiboZero library		This study	This study
3131	TRUE	FALSE	TRUE	FALSE	2020	F	A	Nepal	27.7734	83.3192	Gonad	3131T-Dog		3131H-Dog	90		8	Illumina NovaSeq 6000 S4		0.738	1.915	3131T	Illumina NovaSeq, RNA RiboZero library		This study	This study
3132	TRUE	FALSE	TRUE	FALSE	2020	F	A	Nepal	27.7734	83.3192	Gonad	3132T-Dog		3132H-Dog	71		33	Illumina NovaSeq 6000 S4		0.67	1.887	3132T	Illumina NovaSeq, RNA RiboZero library		This study	This study
3135	TRUE	FALSE	TRUE	FALSE	2020	F	A	Nepal	27.7734	83.3192	Gonad	3135T-Dog		3135H-Dog	69		40	Illumina NovaSeq 6000 S4		0.462	1.892	3135T	Illumina NovaSeq, RNA RiboZero library		This study	This study
3136	TRUE	FALSE	TRUE	FALSE	2020	F	A	Nepal	27.7734	83.3192	Gonad	3136T-Dog		3136H-Dog	69		40	Illumina NovaSeq 6000 S4		0.323	1.838	3136T	Illumina NovaSeq, RNA RiboZero library		This study	This study
3137	TRUE	FALSE	TRUE	FALSE	2020	M	G	Nepal	27.7734	83.3192	Skin	3137T-Dog		3137H-Dog	73		46	Illumina NovaSeq 6000 S4		0.395	1.905	3137T	Illumina NovaSeq, RNA RiboZero library		This study	This study
3139	TRUE	FALSE	TRUE	FALSE	2019	F	A	Nepal	27.7734	83.3192	Gonad	3139T-Dog		3139H-Dog	80		48	Illumina NovaSeq 6000 S4		0.75	1.931	3139T	Illumina NovaSeq, RNA RiboZero library		This study	This study
3203	TRUE	TRUE	TRUE	FALSE	2021	M	D	UK	52.211	0.08819	Blood	3203T1-Dog	3203T1A1a_3.1	3203H2-Dog	72	35	46	Illumina NovaSeq 6000 S4	PacBio Revio HiFi	0.764	1.951	3203T1A1a	Illumina NovaSeq, RNA RiboZero library		This study	This study
3751	FALSE	FALSE	FALSE	TRUE	2023	M	A	Nepal	27.6961	85.3081														3751T
3770	FALSE	FALSE	FALSE	TRUE	2023	F	A	Nepal	27.6333	85.3833														3770T
3838	FALSE	FALSE	FALSE	TRUE	2024	M	B-G	Romania	45.8384	23.2039														3838T
