## Supplementary Table 2 for "Horizontal transfer of nuclear DNA in transmissible cancer"

### Sheet: SupplementaryTable2A
Supplementary Table 2A: N-HT1 structural variants. Summary of Manta and SvABA structural variant detection
## Manta VCF terms
##INFO=<ID=SVTYPE,Number=1,Type=String,Description="Type of structural variant">
##INFO=<ID=SVLEN,Number=.,Type=Integer,Description="Difference in length between REF and ALT alleles">
##INFO=<ID=END,Number=1,Type=Integer,Description="End position of the variant described in this record">
##INFO=<ID=CIPOS,Number=2,Type=Integer,Description="Confidence interval around POS">
##INFO=<ID=CIEND,Number=2,Type=Integer,Description="Confidence interval around END">
##INFO=<ID=HOMLEN,Number=.,Type=Integer,Description="Length of base pair identical homology at event breakpoints">
##INFO=<ID=HOMSEQ,Number=.,Type=String,Description="Sequence of base pair identical homology at event breakpoints">
##INFO=<ID=SVINSLEN,Number=.,Type=Integer,Description="Length of insertion">
##INFO=<ID=SVINSSEQ,Number=.,Type=String,Description="Sequence of insertion">
# Summary									# Manta VCF Consensus
Breakpoint	SegmentFrom	SegmentTo	ChrFrom	ChrTo	Orientation	Manta_Summary	SvABA_Summary	Features	Manta_CHROM	Manta_POS	Manta_REF	Manta_ALT	Manta_INFO
1	A	B	21	8	-	21:1694463-8:28731668	21:1694584-8:28731590	Microhomology (A)	21	1694463	G	G]8:28731668]	SVTYPE=BND;CIPOS=0,1;HOMLEN=1;HOMSEQ=A;
2	B	C	8	1	+	8:28627470-1:33634687	8:28627467-1:33634601	Microhomology (G)	8	28627470	A	]1:33634687]A	SVTYPE=BND;CIPOS=0,1;HOMLEN=1;HOMSEQ=G;
3	C	D	1	21	-	1:30237477-21:28669569	1:30237474-21:28669568	Insertion (G)	1	30237477	A	[21:28669569[GA	SVTYPE=BND;SVINSLEN=1;SVINSSEQ=G;
4	D	E	21	9	+	21:28771175-9:10658205	21:28771292-9:10658202	Microhomology (GA)	21	28771175	A	A[9:10658205[	SVTYPE=BND;CIPOS=0,2;HOMLEN=2;HOMSEQ=GA
5	E	F	9	8	+	9:10683833-8:28815404	9:10683954-8:28815403	Insertion (AC)	9	10683833	C	CAC[8:28815404[	SVTYPE=BND;SVINSLEN=2;SVINSSEQ=AC;
6	F	G	8	34	+	8:28924197-34:26314330	8:28924318-34:26314329	Microhomology (T)	8	28924197	A	A[34:26314330[	SVTYPE=BND;CIPOS=0,1;HOMLEN=1;HOMSEQ=T;
7	G	H	34	9	+	34:26351983-9:12331436	34:26351913-9:12331435	Microhomology (TG)	34	26351983	C	C[9:12331436[	SVTYPE=BND;CIPOS=0,2;HOMLEN=2;HOMSEQ=TG;
8	H	I	9	34	-	9:12428435-34:6385486	9:12428557-34:6385409	Microhomology (AGA)	9	12428435	T	T]34:6385486]	SVTYPE=BND;CIPOS=0,3;HOMLEN=3;HOMSEQ=AGA;
9	I	J	34	7	+	34:6176348-7:10397355	34:6176347-7:10397478	Microhomology (TA)	34	6176348	C	]7:10397355]C	SVTYPE=BND;CIPOS=0,2;HOMLEN=2;HOMSEQ=TA;
10	J	K	7	7	+	7:3855259-7:4889295	7:3855380-7:4889295	Deletion (length=1034036)	7	3855259	G	<DEL>	END=4889295;SVTYPE=DEL;SVLEN=-1034036;CIPOS=0,1;CIEND=0,1;HOMLEN=1;HOMSEQ=T

### Sheet: SupplementaryTable2B
Supplementary Table 2B: N-HT1 structural variants. Supporting reads in 2169Tb.1 PacBio sequencing. These reads map to two adjacent segments of N-HT1 and span the structural variant junction between them.
read	spans_junction	segment1	segment2	primary_mapping_segment
m84093_240411_112803_s2/233244797/ccs	1	A	B	A
m84093_240411_112803_s2/46992345/ccs	1	A	B	A
m84093_240411_112803_s2/251531723/ccs	1	A	B	A
m84093_240411_112803_s2/122882063/ccs	1	A	B	B
m84093_240411_112803_s2/160895056/ccs	1	A	B	B
m84093_240411_112803_s2/183045839/ccs	1	A	B	B
m84093_240411_112803_s2/203883708/ccs	1	A	B	B
m84093_240411_112803_s2/207819171/ccs	1	A	B	B
m84093_240411_112803_s2/33096195/ccs	1	A	B	B
m84093_240411_112803_s2/97845995/ccs	1	A	B	B
m84093_240411_112803_s2/117117924/ccs	2	B	C	B
m84093_240411_112803_s2/174458589/ccs	2	B	C	B
m84093_240411_112803_s2/190908781/ccs	2	B	C	B
m84093_240411_112803_s2/207292084/ccs	2	B	C	B
m84093_240411_112803_s2/248842639/ccs	2	B	C	B
m84093_240411_112803_s2/203032894/ccs	2	B	C	C
m84093_240411_112803_s2/41092063/ccs	2	B	C	C
m84093_240411_112803_s2/46011785/ccs	2	B	C	C
m84093_240411_112803_s2/62918959/ccs	2	B	C	C
m84093_240411_112803_s2/186913632/ccs	3	C	D	C
m84093_240411_112803_s2/196415350/ccs	3	C	D	C
m84093_240411_112803_s2/49022699/ccs	3	C	D	C
m84093_240411_112803_s2/102699030/ccs	3	C	D	D
m84093_240411_112803_s2/113053380/ccs	3	C	D	D
m84093_240411_112803_s2/49743638/ccs	3	C	D	D
m84093_240411_112803_s2/75761686/ccs	3	C	D	D
m84093_240411_112803_s2/130681666/ccs	4	D	E	D
m84093_240411_112803_s2/140906713/ccs	4	D	E	D
m84093_240411_112803_s2/226299692/ccs	4	D	E	D
m84093_240411_112803_s2/241894292/ccs	4	D	E	D
m84093_240411_112803_s2/70126417/ccs	4	D	E	D
m84093_240411_112803_s2/90640423/ccs	4	D	E	D
m84093_240411_112803_s2/103220360/ccs	4	D	E	E
m84093_240411_112803_s2/172098313/ccs	4	D	E	E
m84093_240411_112803_s2/3933303/ccs	4	D	E	E
m84093_240411_112803_s2/188549419/ccs	5	E	F	E
m84093_240411_112803_s2/232460751/ccs	5	E	F	E
m84093_240411_112803_s2/132255267/ccs	5	E	F	F
m84093_240411_112803_s2/145162343/ccs	5	E	F	F
m84093_240411_112803_s2/154603620/ccs	5	E	F	F
m84093_240411_112803_s2/173217010/ccs	5	E	F	F
m84093_240411_112803_s2/252973262/ccs	5	E	F	F
m84093_240411_112803_s2/112530948/ccs	6	F	G	F
m84093_240411_112803_s2/138220923/ccs	6	F	G	F
m84093_240411_112803_s2/75304013/ccs	6	F	G	F
m84093_240411_112803_s2/24184777/ccs	7	G	H	G
m84093_240411_112803_s2/258802638/ccs	7	G	H	G
m84093_240411_112803_s2/107546819/ccs	7	G	H	H
m84093_240411_112803_s2/183176384/ccs	7	G	H	H
m84093_240411_112803_s2/195761135/ccs	7	G	H	H
m84093_240411_112803_s2/205915281/ccs	7	G	H	H
m84093_240411_112803_s2/108724653/ccs	8	H	I	H
m84093_240411_112803_s2/166462810/ccs	8	H	I	H
m84093_240411_112803_s2/192222482/ccs	8	H	I	H
m84093_240411_112803_s2/114754079/ccs	8	H	I	I
m84093_240411_112803_s2/134419681/ccs	9	I	J	I
m84093_240411_112803_s2/173671505/ccs	9	I	J	I
m84093_240411_112803_s2/188879698/ccs	9	I	J	I
m84093_240411_112803_s2/75241065/ccs	9	I	J	I
m84093_240411_112803_s2/109579450/ccs	9	I	J	J
m84093_240411_112803_s2/137694372/ccs	9	I	J	J
m84093_240411_112803_s2/176357897/ccs	9	I	J	J
m84093_240411_112803_s2/5509171/ccs	9	I	J	J
m84093_240411_112803_s2/73400741/ccs	9	I	J	J
m84093_240411_112803_s2/113115820/ccs	10	J	K	J
m84093_240411_112803_s2/117836428/ccs	10	J	K	K
m84093_240411_112803_s2/179769891/ccs	10	J	K	K
m84093_240411_112803_s2/251595128/ccs	10	J	K	K
m84093_240411_112803_s2/47123211/ccs	10	J	K	K
