## Supplementary Table 3 for "Horizontal transfer of nuclear DNA in transmissible cancer"

### Sheet: SupplementaryTable3
Supplementary Table 3: N-HT1 genomic coordinates.
segment_ID	Chromosome	StartPosition	EndPosition	SegmentSize	Orientation
A	21	1	1694464	1694464	+
B	8	28627470	28731668	104199	-
C	1	30237477	33634687	3397211	-
D	21	28669569	28771175	101607	+
E	9	10658205	10683833	25629	+
F	8	28815404	28924197	108794	+
G	34	26314330	26351983	37654	+
H	9	12331436	12428438	97003	+
I	34	6176348	6385483	209136	-
J	7	4889295	10397355	5508061	-
K	7	1	3855259	3855259	-
