## Supplementary Table 4 for "Horizontal transfer of nuclear DNA in transmissible cancer"

### Sheet: SupplementaryTable4
Supplementary Table 4: Genes encoded on N-HT1.
geneName	geneID	geneChrom	geneStartPos	geneEndPos	NHT1Segment	truncated
ENSCAFG00000003974	ENSCAFG00000003974	21	407110	407391	A	FALSE
PGR	ENSCAFG00000003978	21	447319	552511	A	FALSE
ARHGAP42	ENSCAFG00000003991	21	602378	884768	A	FALSE
ENSCAFG00000047045	ENSCAFG00000047045	21	969411	971370	A	FALSE
CNTN5	ENSCAFG00000004018	21	1130393	1865309	A	TRUE
ENSCAFG00000048474	ENSCAFG00000048474	21	1281095	1281987	A	FALSE
TXNDC16	ENSCAFG00000014709	8	28674519	28795356	B	TRUE
TNFAIP3	ENSCAFG00000000267	1	30251059	30261001	C	FALSE
PERP	ENSCAFG00000030892	1	30419963	30435859	C	FALSE
ARFGEF3	ENSCAFG00000000272	1	30527870	30652027	C	FALSE
HEBP2	ENSCAFG00000000274	1	30716606	30724613	C	FALSE
NHSL1	ENSCAFG00000000275	1	30740449	30871878	C	FALSE
FAM133B	ENSCAFG00000029326	1	30781898	30783509	C	FALSE
CCDC28A	ENSCAFG00000000277	1	31044126	31057800	C	FALSE
ENSCAFG00000046173	ENSCAFG00000046173	1	31045595	31046381	C	FALSE
ECT2L	ENSCAFG00000046446	1	31069732	31139325	C	FALSE
REPS1	ENSCAFG00000000279	1	31141258	31181542	C	FALSE
ABRACL	ENSCAFG00000000281	1	31254551	31275981	C	FALSE
HECA	ENSCAFG00000000282	1	31363008	31373277	C	FALSE
TXLNB	ENSCAFG00000000283	1	31417538	31464624	C	FALSE
CITED2	ENSCAFG00000000285	1	31523799	31524995	C	FALSE
ENSCAFG00000044240	ENSCAFG00000044240	1	32168133	32168321	C	FALSE
ENSCAFG00000000291	ENSCAFG00000000291	1	32539153	32540373	C	FALSE
TRIM22	ENSCAFG00000024867	21	28682973	28695185	D	FALSE
OR52H9	ENSCAFG00000029611	21	28713667	28714836	D	FALSE
OR52H7	ENSCAFG00000041265	21	28725726	28726673	D	FALSE
OR52D3	ENSCAFG00000006276	21	28739231	28740184	D	FALSE
OR52U1	ENSCAFG00000043331	21	28753858	28755408	D	FALSE
ENSCAFG00000013365	ENSCAFG00000013365	9	10645045	10658889	E	TRUE
GPR137C	ENSCAFG00000014721	8	28795732	28858831	F	TRUE
ERO1A	ENSCAFG00000014750	8	28864925	28914368	F	FALSE
ENSCAFG00000014222	ENSCAFG00000014222	34	26332805	26455181	G	TRUE
CEP95	ENSCAFG00000011702	9	12308071	12342571	H	TRUE
SMURF2	ENSCAFG00000046488	9	12351627	12471467	H	TRUE
FASTKD3	ENSCAFG00000010129	34	6099846	6228301	I	TRUE
ADCY2	ENSCAFG00000010238	34	6140276	6527677	I	TRUE
LHX9	ENSCAFG00000011339	7	4881627	4896011	J	TRUE
C7H1orf53	ENSCAFG00000032715	7	4906336	4911746	J	FALSE
ENSCAFG00000011342	ENSCAFG00000011342	7	4947406	4948029	J	FALSE
DENND1B	ENSCAFG00000011353	7	4999430	5262630	J	FALSE
CRB1	ENSCAFG00000011365	7	5277394	5490470	J	FALSE
ZBTB41	ENSCAFG00000011381	7	5543361	5583310	J	FALSE
ASPM	ENSCAFG00000011403	7	5590957	5660919	J	FALSE
F13B	ENSCAFG00000011416	7	5674416	5700905	J	FALSE
CFHR5	ENSCAFG00000029661	7	5724129	5752816	J	FALSE
DYRK3	ENSCAFG00000011429	7	5814201	5902220	J	FALSE
IL10	ENSCAFG00000011443	7	5933285	5937057	J	FALSE
ENSCAFG00000014787	ENSCAFG00000014787	7	5962880	5963836	J	FALSE
IL19	ENSCAFG00000011450	7	6000907	6006870	J	FALSE
IL20	ENSCAFG00000011459	7	6019442	6023219	J	FALSE
IL24	ENSCAFG00000011466	7	6041625	6047097	J	FALSE
FCMR	ENSCAFG00000011474	7	6048814	6064013	J	FALSE
PIGR	ENSCAFG00000011496	7	6070407	6087605	J	FALSE
FCAMR	ENSCAFG00000011518	7	6097349	6110019	J	FALSE
C7H1orf116	ENSCAFG00000011523	7	6161474	6171451	J	FALSE
YOD1	ENSCAFG00000011526	7	6190752	6193284	J	FALSE
PFKFB2	ENSCAFG00000011550	7	6196656	6218397	J	FALSE
C4BPB	ENSCAFG00000025093	7	6225188	6236918	J	FALSE
C4BPA	ENSCAFG00000024982	7	6241102	6268910	J	FALSE
CD55	ENSCAFG00000024748	7	6360964	6386226	J	FALSE
ENSCAFG00000045372	ENSCAFG00000045372	7	6444908	6445967	J	FALSE
ENSCAFG00000046356	ENSCAFG00000046356	7	6456232	6480146	J	FALSE
ENSCAFG00000011630	ENSCAFG00000011630	7	6484421	6533841	J	FALSE
ENSCAFG00000014256	ENSCAFG00000014256	7	6557238	6580627	J	FALSE
ENSCAFG00000025063	ENSCAFG00000025063	7	6602746	6643839	J	FALSE
CD34	ENSCAFG00000011722	7	6734363	6748581	J	FALSE
PLXNA2	ENSCAFG00000011756	7	6863663	7049250	J	FALSE
CAMK1G	ENSCAFG00000011909	7	8240093	8271071	J	FALSE
LAMB3	ENSCAFG00000011913	7	8272736	8310474	J	FALSE
G0S2	ENSCAFG00000030095	7	8336015	8336302	J	FALSE
HSD11B1	ENSCAFG00000011925	7	8344447	8409897	J	FALSE
TRAF3IP3	ENSCAFG00000011943	7	8421788	8444397	J	FALSE
C7H1orf74	ENSCAFG00000030526	7	8444907	8446604	J	FALSE
IRF6	ENSCAFG00000011971	7	8448538	8462661	J	FALSE
UTP25	ENSCAFG00000011997	7	8488350	8512705	J	FALSE
ENSCAFG00000012004	ENSCAFG00000012004	7	8548268	8548651	J	FALSE
SYT14	ENSCAFG00000012024	7	8598392	8786739	J	FALSE
SERTAD4	ENSCAFG00000031193	7	8856330	8860526	J	FALSE
HHAT	ENSCAFG00000012038	7	8949743	9275101	J	FALSE
KCNH1	ENSCAFG00000012077	7	9252488	9631150	J	FALSE
RCOR3	ENSCAFG00000012107	7	9719411	9789700	J	FALSE
TRAF5	ENSCAFG00000012120	7	9812132	9831955	J	FALSE
ENSCAFG00000028996	ENSCAFG00000028996	7	9875587	9875886	J	FALSE
SLC30A1	ENSCAFG00000031999	7	9955877	9959388	J	FALSE
ENSCAFG00000043821	ENSCAFG00000043821	7	9958526	9962070	J	FALSE
NEK2	ENSCAFG00000012136	7	10040187	10052512	J	FALSE
LPGAT1	ENSCAFG00000012155	7	10094069	10198309	J	FALSE
INTS7	ENSCAFG00000012176	7	10239711	10323611	J	FALSE
DTL	ENSCAFG00000012260	7	10323559	10369560	J	FALSE
ENSCAFG00000012296	ENSCAFG00000012296	7	10337489	10337908	J	FALSE
CHI3L1	ENSCAFG00000010274	7	26316	33427	K	FALSE
MYBPH	ENSCAFG00000010288	7	36428	43803	K	FALSE
ADORA1	ENSCAFG00000010298	7	44820	73051	K	FALSE
MYOG	ENSCAFG00000010309	7	112034	113892	K	FALSE
PPFIA4	ENSCAFG00000010321	7	120908	164964	K	FALSE
TMEM183A	ENSCAFG00000010330	7	166974	180660	K	FALSE
ENSCAFG00000010333	ENSCAFG00000010333	7	200712	206524	K	FALSE
ENSCAFG00000010337	ENSCAFG00000010337	7	218749	220056	K	FALSE
CYB5R1	ENSCAFG00000010350	7	232098	237031	K	FALSE
ADIPOR1	ENSCAFG00000010368	7	240065	282845	K	FALSE
RABIF	ENSCAFG00000030897	7	286672	293750	K	FALSE
ENSCAFG00000010412	ENSCAFG00000010412	7	302470	308463	K	FALSE
ENSCAFG00000030988	ENSCAFG00000030988	7	321600	324278	K	FALSE
KDM5B	ENSCAFG00000010452	7	330705	412386	K	FALSE
SYT2	ENSCAFG00000044241	7	497394	502952	K	FALSE
PPP1R12B	ENSCAFG00000010497	7	512575	713709	K	FALSE
LGR6	ENSCAFG00000010521	7	731931	834893	K	FALSE
ENSCAFG00000010570	ENSCAFG00000010570	7	837273	853840	K	FALSE
PTPN7	ENSCAFG00000010591	7	859214	869183	K	FALSE
ELF3	ENSCAFG00000010602	7	859585	963788	K	FALSE
GPR37L1	ENSCAFG00000025108	7	883279	887811	K	FALSE
RNPEP	ENSCAFG00000010545	7	966607	984714	K	FALSE
TIMM17A	ENSCAFG00000010612	7	1003236	1015694	K	FALSE
ENSCAFG00000043167	ENSCAFG00000043167	7	1065100	1070649	K	FALSE
IPO9	ENSCAFG00000010649	7	1077212	1109988	K	FALSE
NAV1	ENSCAFG00000010744	7	1140824	1304213	K	FALSE
ENSCAFG00000048688	ENSCAFG00000048688	7	1283134	1284768	K	FALSE
ENSCAFG00000048323	ENSCAFG00000048323	7	1343877	1344632	K	FALSE
CSRP1	ENSCAFG00000029227	7	1397912	1421007	K	FALSE
ENSCAFG00000010829	ENSCAFG00000010829	7	1461941	1490072	K	FALSE
ENSCAFG00000031147	ENSCAFG00000031147	7	1529744	1576113	K	FALSE
ENSCAFG00000049411	ENSCAFG00000049411	7	1581309	1583042	K	FALSE
TNNT2	ENSCAFG00000010798	7	1598306	1613741	K	FALSE
LAD1	ENSCAFG00000030784	7	1624056	1641104	K	FALSE
TNNI1	ENSCAFG00000010784	7	1647377	1658724	K	FALSE
ENSCAFG00000028771	ENSCAFG00000028771	7	1706412	1723182	K	FALSE
ENSCAFG00000028678	ENSCAFG00000028678	7	1861116	1889578	K	FALSE
ENSCAFG00000031285	ENSCAFG00000031285	7	1890828	1903091	K	FALSE
PKP1	ENSCAFG00000029929	7	1921143	1967703	K	FALSE
ENSCAFG00000032578	ENSCAFG00000032578	7	2007073	2036831	K	FALSE
ENSCAFG00000032627	ENSCAFG00000032627	7	2069220	2087238	K	FALSE
CACNA1S	ENSCAFG00000010884	7	2108455	2303220	K	FALSE
KIF21B	ENSCAFG00000024839	7	2184733	2231058	K	FALSE
ENSCAFG00000030161	ENSCAFG00000030161	7	2234504	2262622	K	FALSE
ENSCAFG00000029682	ENSCAFG00000029682	7	2264109	2277976	K	FALSE
GPR25	ENSCAFG00000032387	7	2304913	2305986	K	FALSE
CAMSAP2	ENSCAFG00000011082	7	2320220	2432603	K	FALSE
DDX59	ENSCAFG00000011120	7	2501195	2530069	K	FALSE
KIF14	ENSCAFG00000011140	7	2548258	2601581	K	FALSE
ZNF281	ENSCAFG00000011151	7	2716974	2719613	K	FALSE
NR5A2	ENSCAFG00000011176	7	2927326	3062348	K	FALSE
ENSCAFG00000042607	ENSCAFG00000042607	7	2939964	2940663	K	FALSE
ENSCAFG00000046429	ENSCAFG00000046429	7	3814144	3814410	K	FALSE
