## Supplementary Table 6 for "Horizontal transfer of nuclear DNA in transmissible cancer"

### Sheet: SupplementaryTable6
Supplementary Table 6: Annotation of somatic mutations occurring in ARFGEF3.
## ENSEMBL VARIANT EFFECT PREDICTOR v104.0
## Output produced at 2024-01-30 09:25:59
## Connected to canis_lupus_familiaris_core_104_31 on ensembldb.ensembl.org
## Using cache in /cache/canis_lupus_familiaris/104_CanFam3.1
## Using API version 104, DB version 104
## ensembl-funcgen version 104.f1c7762
## ensembl-io version 104.1d3bb6e
## ensembl-variation version 104.7c47b2e
## ensembl version 104.1af1dce
## dbSNP version 151
## genebuild version 2012-07
## sift version sift5.2.2
## assembly version CanFam3.1
## Column descriptions:
## Location : Location of variant in standard coordinate format (chr:start or chr:start-end)
## REF : The reference base in the reference assembly
## Allele : The variant allele used to calculate the consequence
## Gene : Stable ID of affected gene
## Feature : Stable ID of feature
## Consequence : Consequence type
## cDNA_position : Relative position of base pair in cDNA sequence
## CDS_position : Relative position of base pair in coding sequence
## Protein_position : Relative position of amino acid in protein
## Amino_acids : Reference and variant amino acids
## Codons : Reference and variant codon sequence
## IMPACT : Subjective impact classification of consequence type
## STRAND : Strand of the feature (1/-1)
## SYMBOL : Gene symbol (e.g. HGNC)
## SIFT : SIFT prediction and/or score
## EXON : Exon number(s) / total
## number_of_samples_carrying_variant : The number of CTVT samples with read depth > 2 and corrected VAF > 0.1 supporting the alternative allele
## samples_carrying_variant : CTVT samples with read depth > 2 and corrected VAF > 0.1 supporting the alternative allele
Location	REF	Allele	Gene	Feature	Consequence	cDNA_position	CDS_position	Protein_position	Amino_acids	Codons	IMPACT	STRAND	SYMBOL	SIFT	EXON	number_of_samples_carrying_variant	Variant_phasing	samples_carrying_variant
1:30527900	A	G	ENSCAFG00000000272	ENSCAFT00000044681	missense_variant	31/6627	31/6627	11/2208	M/V	Atg/Gtg	MODERATE	1	ARFGEF3	tolerated_low_confidence(0.15)	1/32	47	CTVT_parental_chromosome	1208T-Dog,1210T-Dog,1247T-Dog,126T-Dog,1281T-Dog,1315T-Dog,131T-Dog,1380T,1381T,1532T-Dog,1940T1-Dog,2070T1-Dog,2169Ta-Dog,24T-Dog,2651T-Dog,2652T-Dog,2658T-Dog,2689T-Dog,2T-Dog,3130T-Dog,3131T-Dog,3132T-Dog,3135T-Dog,3136T-Dog,3137T-Dog,3139T-Dog,3203T1-Dog,335Ta-Dog,341Ta-Dog,349T2-Dog,355T-Dog,423T-Dog,459T-Dog,464T-Dog,468T-Dog,550T-Dog,556T-Dog,559T-Dog,560T-Dog,608T-Dog,609T-Dog,645T-Dog,66…
1:30528102	C	G	ENSCAFG00000000272	ENSCAFT00000044681	missense_variant	233/6627	233/6627	78/2208	S/C	tCc/tGc	MODERATE	1	ARFGEF3	deleterious(0)	1/32	2	CTVT_parental_chromosome	1940T1-Dog,335Ta-Dog
1:30555161	A	G	ENSCAFG00000000272	ENSCAFT00000044681	missense_variant	517/6627	517/6627	173/2208	T/A	Act/Gct	MODERATE	1	ARFGEF3	deleterious(0)	4/32	1	Unknown	3131T-Dog
1:30569533	C	T	ENSCAFG00000000272	ENSCAFT00000044681	missense_variant	962/6627	962/6627	321/2208	S/L	tCg/tTg	MODERATE	1	ARFGEF3	deleterious(0)	8/32	1	N-HT1	2169Ta-Dog
1:30587634	A	G	ENSCAFG00000000272	ENSCAFT00000044681	missense_variant	1403/6627	1403/6627	468/2208	Q/R	cAg/cGg	MODERATE	1	ARFGEF3	tolerated(0.5)	10/32	1	CTVT_parental_chromosome	666T-Dog
1:30587670	G	C	ENSCAFG00000000272	ENSCAFT00000044681	missense_variant	1439/6627	1439/6627	480/2208	G/A	gGc/gCc	MODERATE	1	ARFGEF3	deleterious_low_confidence(0.02)	10/32	1	CTVT_parental_chromosome	3137T-Dog
1:30587785	C	A	ENSCAFG00000000272	ENSCAFT00000044681	missense_variant	1554/6627	1554/6627	518/2208	D/E	gaC/gaA	MODERATE	1	ARFGEF3	tolerated(0.25)	10/32	7	N-HT1	2169Ta-Dog,3130T-Dog,3131T-Dog,3132T-Dog,3135T-Dog,3136T-Dog,3139T-Dog
1:30587991	C	T	ENSCAFG00000000272	ENSCAFT00000044681	missense_variant	1760/6627	1760/6627	587/2208	T/M	aCg/aTg	MODERATE	1	ARFGEF3	tolerated_low_confidence(0.1)	10/32	39	CTVT_parental_chromosome	1208T-Dog,1210T-Dog,1247T-Dog,126T-Dog,1281T-Dog,1315T-Dog,131T-Dog,1381T,1532T-Dog,1940T1-Dog,2070T1-Dog,24T-Dog,2651T-Dog,2652T-Dog,2658T-Dog,2689T-Dog,2T-Dog,3137T-Dog,3203T1-Dog,335Ta-Dog,341Ta-Dog,349T2-Dog,355T-Dog,423T-Dog,459T-Dog,464T-Dog,468T-Dog,550T-Dog,556T-Dog,559T-Dog,560T-Dog,608T-Dog,609T-Dog,645T-Dog,666T-Dog,683T-Dog,809T-Dog,851T-Dog,855T-Dog
1:30588080	G	A	ENSCAFG00000000272	ENSCAFT00000044681	missense_variant	1849/6627	1849/6627	617/2208	V/I	Gtc/Atc	MODERATE	1	ARFGEF3	tolerated_low_confidence(0.44)	10/32	3	CTVT_parental_chromosome	1380T,1381T,809T-Dog
1:30588187	C	A	ENSCAFG00000000272	ENSCAFT00000044681	missense_variant	1956/6627	1956/6627	652/2208	D/E	gaC/gaA	MODERATE	1	ARFGEF3	tolerated_low_confidence(0.13)	10/32	2	CTVT_parental_chromosome	126T-Dog,2070T1-Dog
1:30607036	G	A	ENSCAFG00000000272	ENSCAFT00000044681	missense_variant	2642/6627	2642/6627	881/2208	R/H	cGc/cAc	MODERATE	1	ARFGEF3	deleterious(0)	14/32	7	N-HT1	2169Ta-Dog,3130T-Dog,3131T-Dog,3132T-Dog,3135T-Dog,3136T-Dog,3139T-Dog
1:30607058	G	A	ENSCAFG00000000272	ENSCAFT00000044681	stop_gained	2664/6627	2664/6627	888/2208	W/*	tgG/tgA	HIGH	1	ARFGEF3	-	14/32	47	CTVT_parental_chromosome	1208T-Dog,1210T-Dog,1247T-Dog,126T-Dog,1281T-Dog,1315T-Dog,131T-Dog,1380T,1381T,1532T-Dog,1940T1-Dog,2070T1-Dog,2169Ta-Dog,24T-Dog,2651T-Dog,2652T-Dog,2658T-Dog,2689T-Dog,2T-Dog,3130T-Dog,3131T-Dog,3132T-Dog,3135T-Dog,3136T-Dog,3137T-Dog,3139T-Dog,3203T1-Dog,335Ta-Dog,341Ta-Dog,349T2-Dog,355T-Dog,423T-Dog,459T-Dog,464T-Dog,468T-Dog,550T-Dog,556T-Dog,559T-Dog,560T-Dog,608T-Dog,609T-Dog,645T-Dog,66…
1:30610468	G	A	ENSCAFG00000000272	ENSCAFT00000044681	missense_variant	3209/6627	3209/6627	1070/2208	G/E	gGa/gAa	MODERATE	1	ARFGEF3	tolerated(1)	17/32	47	CTVT_parental_chromosome	1208T-Dog,1210T-Dog,1247T-Dog,126T-Dog,1281T-Dog,1315T-Dog,131T-Dog,1380T,1381T,1532T-Dog,1940T1-Dog,2070T1-Dog,2169Ta-Dog,24T-Dog,2651T-Dog,2652T-Dog,2658T-Dog,2689T-Dog,2T-Dog,3130T-Dog,3131T-Dog,3132T-Dog,3135T-Dog,3136T-Dog,3137T-Dog,3139T-Dog,3203T1-Dog,335Ta-Dog,341Ta-Dog,349T2-Dog,355T-Dog,423T-Dog,459T-Dog,464T-Dog,468T-Dog,550T-Dog,556T-Dog,559T-Dog,560T-Dog,608T-Dog,609T-Dog,645T-Dog,66…
1:30615416	G	A	ENSCAFG00000000272	ENSCAFT00000044681	stop_gained	3678/6627	3678/6627	1226/2208	W/*	tgG/tgA	HIGH	1	ARFGEF3	-	19/32	7	N-HT1	2169Ta-Dog,3130T-Dog,3131T-Dog,3132T-Dog,3135T-Dog,3136T-Dog,3139T-Dog
1:30647412	C	T	ENSCAFG00000000272	ENSCAFT00000044681	missense_variant	5396/6627	5396/6627	1799/2208	T/M	aCg/aTg	MODERATE	1	ARFGEF3	tolerated(0.12)	31/32	1	CTVT_parental_chromosome	3203T1-Dog
1:30647958	C	T	ENSCAFG00000000272	ENSCAFT00000044681	missense_variant	5942/6627	5942/6627	1981/2208	S/L	tCg/tTg	MODERATE	1	ARFGEF3	tolerated(0.05)	31/32	1	CTVT_parental_chromosome	556T-Dog
1:30648002	G	A	ENSCAFG00000000272	ENSCAFT00000044681	missense_variant	5986/6627	5986/6627	1996/2208	D/N	Gac/Aac	MODERATE	1	ARFGEF3	deleterious(0.05)	31/32	47	CTVT_parental_chromosome	1208T-Dog,1210T-Dog,1247T-Dog,126T-Dog,1281T-Dog,1315T-Dog,131T-Dog,1380T,1381T,1532T-Dog,1940T1-Dog,2070T1-Dog,2169Ta-Dog,24T-Dog,2651T-Dog,2652T-Dog,2658T-Dog,2689T-Dog,2T-Dog,3130T-Dog,3131T-Dog,3132T-Dog,3135T-Dog,3136T-Dog,3137T-Dog,3139T-Dog,3203T1-Dog,335Ta-Dog,341Ta-Dog,349T2-Dog,355T-Dog,423T-Dog,459T-Dog,464T-Dog,468T-Dog,550T-Dog,556T-Dog,559T-Dog,560T-Dog,608T-Dog,609T-Dog,645T-Dog,66…
1:30648053-30648054	G	GA	ENSCAFG00000000272	ENSCAFT00000044681	frameshift_variant	6037-6038/6627	6037-6038/6627	2013/2208	A/DX	gcg/gAcg	HIGH	1	ARFGEF3	-	31/32	10	N-HT1	2658T-Dog,3130T-Dog,3131T-Dog,3132T-Dog,3135T-Dog,3139T-Dog,3203T1-Dog,560T-Dog,809T-Dog,855T-Dog
