## Supplementary Table 7 for "Horizontal transfer of nuclear DNA in transmissible cancer"

### Sheet: SupplementaryTable7
Supplementary Table 7: Positions relative to canFam3 of the two regions within the span of N-HT1 that are homozygously deleted in CTVT-B-G
Homdel	CHROM	START	END
HD1	1	32191001	32209000
HD2	1	32527001	32698000
