## Supplementary Table 8 for "Horizontal transfer of nuclear DNA in transmissible cancer"

### Sheet: S10A
Supplementary Table 10A: Populations used to build PCA and featured in plot Figure 3E
IndividualSamplename	plotted	Population
1208H-Dog	FALSE
1210H-Dog	FALSE
1247H-Dog	FALSE
126H-Dog	FALSE
1281H-Dog	FALSE
1315H-Dog	FALSE
131H-Dog	FALSE
1380H	FALSE
1381H	FALSE
140447_S11	FALSE
149323_S6	FALSE
152721_S5	FALSE
1532H2-Dog	FALSE
160822_S4	FALSE
164612_S9	FALSE
165414_S20	FALSE
168979_S18	FALSE
171515_S19	FALSE
172281_S2	FALSE
172384_S14	FALSE
172724_S8	FALSE
173006_S10	FALSE
173486_S3	FALSE
175885_S12	FALSE
1940H-Dog	FALSE
2070H-Dog	FALSE
2169Ha-Dog	FALSE
24H-Dog	FALSE
2651H-Dog	FALSE
2652H-Dog	FALSE
2658H-Dog	FALSE
2689H-Dog	FALSE
3130H-Dog	FALSE
3131H-Dog	FALSE
3132H-Dog	FALSE
3135H-Dog	FALSE
3136H-Dog	FALSE
3137H-Dog	FALSE
3139H-Dog	FALSE
3203H2-Dog	FALSE
335Ha-Dog	FALSE
341Ha-Dog	FALSE
349H4-Dog	FALSE
355H3-Dog	FALSE
406434N	FALSE
423H-Dog	FALSE
459Ha-Dog	FALSE
464H-Dog	FALSE
468H-Dog	FALSE
550H-Dog	FALSE
556H-Dog	FALSE
559H-Dog	FALSE
560H-Dog	FALSE
608H-Dog	FALSE
609H-Dog	FALSE
645H-Dog	FALSE
666H-Dog	FALSE
683H-Dog	FALSE
809H-Dog	FALSE
851H-Dog	FALSE
855H-Dog	FALSE
87125_S1	FALSE
91072_S13	FALSE
91317_S7	FALSE
A168	FALSE
AC023	FALSE
AF14-170_S13	FALSE
AF14-259_S12	FALSE
AF14-260_S7	FALSE
AF14-296_S9	FALSE
AF14-297_S10	FALSE
AF15-019_S2	FALSE
AF15-074_S4	FALSE
AF15-098_S11	FALSE
AL2022	TRUE	Ancient Europe
AL2397	TRUE	Ancient Europe
AL2571	TRUE	Ancient Middle East
AL2946	TRUE	Ancient Europe
AL3194	TRUE	Siberia and North America
AL3223	TRUE	Siberia and North America
ALPO01	TRUE	Ancient Europe
AM007	TRUE	Siberia and North America
AND10232010_S17	FALSE
AR001	FALSE
ASHQ01	TRUE	Ancient Middle East
ASHQ06	TRUE	Ancient Middle East
ASHQ08	TRUE	Ancient Middle East
AfghanHound01	TRUE	Africa, Middle East, South Asia
AfghanHound03	TRUE	Africa, Middle East, South Asia
AfghanHound04	TRUE	Africa, Middle East, South Asia
AiredaleTerrier01	FALSE
AiredaleTerrier02	FALSE
AiredaleTerrier05	FALSE
AlaskanHusky01	TRUE	Siberia and North America
AlaskanHusky02	TRUE	Siberia and North America
AlaskanMalamute01	TRUE	Siberia and North America
AlaskanMalamute02	TRUE	Siberia and North America
AmericanHairlessTerrier01	FALSE
AustralianCattleDog01	FALSE
AustralianCattleDog02	FALSE
AustralianCattleDog03	FALSE
BAN00024	FALSE
BAN00032	FALSE
BAN00041	FALSE
BAN00079	FALSE
BAN00127	FALSE
BAN00133	FALSE
BAN00136	FALSE
BAN00143	FALSE
BAN00150	FALSE
BAN00183	FALSE
BAN00235	FALSE
BAN00283	FALSE
BAN00289	FALSE
BAN00315	FALSE
BAN00368	FALSE
BAN00380	FALSE
BAN00437	FALSE
BAN00449	FALSE
BAN00461	FALSE
BC0480	FALSE
BC485	FALSE
BC518	FALSE
BC597	FALSE
BG064	FALSE
BH003	FALSE
BT007	FALSE
BT1021	TRUE	Present-day Europe
BU002	FALSE
Basenji01	TRUE	Africa, Middle East, South Asia
Basenji02	TRUE	Africa, Middle East, South Asia
Basenji03	TRUE	Africa, Middle East, South Asia
Beagle01	FALSE
Beagle02	FALSE
Beagle03	FALSE
Beagle04	FALSE
BeardedCollie01	FALSE
BeardedCollie02	FALSE
BeardedCollie03	FALSE
BeardedCollie04	FALSE
BeardedCollie05	FALSE
BeardedCollie06	FALSE
BeardedCollie07	FALSE
BelgianMalinois01	FALSE
BelgianMalinois02	FALSE
BelgianMalinois03	FALSE
BelgianSheepdog01	FALSE
BelgianSheepdog02	FALSE
BelgianSheepdog03	FALSE
BelgianSheepdog04	FALSE
BelgianSheepdog05	FALSE
BelgianSheepdog06	FALSE
BelgianSheepdog07	FALSE
BelgianTervuren01	FALSE
BelgianTervuren02	FALSE
BelgianTervuren03	FALSE
BelgianTervuren04	FALSE
BelgianTervuren05	FALSE
BelgianTervuren06	FALSE
BelgianTervuren07	FALSE
BelgianTervuren08	FALSE
BelgianTervuren09	FALSE
BelgianTervuren10	FALSE
BelgianTervuren11	FALSE
BergerBlancSuisse01	FALSE
BergerPicard01	FALSE
BergerPicard02	FALSE
BergerPicard03	FALSE
Bern_AlpineDachsbracke	FALSE
BerneseMountainDog01	FALSE
BerneseMountainDog02	FALSE
BerneseMountainDog03	FALSE
BerneseMountainDog04	FALSE
BerneseMountainDog05	FALSE
BerneseMountainDog06	FALSE
BerneseMountainDog07	FALSE
BerneseMountainDog08	FALSE
BerneseMountainDog09	FALSE
BerneseMountainDog10	FALSE
BerneseMountainDog11	FALSE
BerneseMountainDog12	FALSE
BerneseMountainDog13	FALSE
BerneseMountainDog14	FALSE
BerneseMountainDog15	FALSE
BerneseMountainDog16	FALSE
BerneseMountainDog17	FALSE
BerneseMountainDog18	FALSE
BlackRussianTerrier01	FALSE
Bloodhound01	FALSE
BorderCollie01	FALSE
BorderCollie02	FALSE
BorderCollie03	FALSE
BorderCollie06	FALSE
BorderCollie07	FALSE
BorderCollie08	FALSE
BorderTerrier01	FALSE
BorderTerrier02	FALSE
BorderTerrier03	FALSE
Borzoi01	FALSE
BostonTerrier01	FALSE
BouvierDesFlandres01	FALSE
BouvierDesFlandres02	FALSE
Boxer01	FALSE
BrittanySpaniel01	FALSE
BullTerrier01	TRUE	Present-day Europe
BullTerrier02	TRUE	Present-day Europe
BullTerrier03	TRUE	Present-day Europe
BullTerrier04	TRUE	Present-day Europe
BullTerrier05	TRUE	Present-day Europe
BullTerrier06	TRUE	Present-day Europe
BullTerrier07	TRUE	Present-day Europe
BullTerrier08	TRUE	Present-day Europe
Bulldog01	FALSE
C26	TRUE	Siberia and North America
C27	TRUE	Siberia and North America
C32	TRUE	Siberia and North America
C3549	FALSE
C5	TRUE	Ancient Europe
C62	TRUE	Ancient Europe
C750	FALSE
C783	FALSE
C88	TRUE	Ancient Europe
C89	TRUE	Ancient Europe
C90	TRUE	Ancient Europe
C94	TRUE	Ancient Europe
CE073	FALSE
CFA.105990	FALSE
CFA.107833	FALSE
CFA.107834	FALSE
CFA.107835	FALSE
CFA.107836	FALSE
CFA.107837	FALSE
CFA.107838	FALSE
CFA.107839	TRUE	East Asia
CFA.107841	FALSE
CFA.107842	FALSE
CFA.109668	FALSE
CFA.109669	FALSE
CFA.109670	FALSE
CFA.109671	FALSE
CFA.109672	FALSE
CFA.117995	FALSE
CFA.117996	FALSE
CFA.117997	FALSE
CFA.117998	FALSE
CFA.117999	FALSE
CFA.118000	FALSE
CFA.118001	FALSE
CFA.118002	FALSE
CFA.118003	TRUE	Africa, Middle East, South Asia
CGG6	FALSE
CK006	FALSE
CK023	FALSE
CP003	TRUE	Present-day Europe
CR039	FALSE
CTC	TRUE	Ancient Europe
CTVT	TRUE	CTVT
CW011	TRUE	East Asia
CaneCorso01	FALSE
CarolinaDog01	FALSE
CaucasianOvcharka01	TRUE	Africa, Middle East, South Asia
Chihuahua01	TRUE	Present-day Europe
Chihuahua03	TRUE	Present-day Europe
Chihuahua05	TRUE	Present-day Europe
ChineseCrested01	FALSE
ChineseCrested05	FALSE
ChineseIndigenousDog01	TRUE	East Asia
ChineseIndigenousDog02	FALSE
ChineseIndigenousDog03	FALSE
ChineseIndigenousDog04	FALSE
ChineseIndigenousDog05	TRUE	East Asia
ChineseIndigenousDog06	FALSE
ChineseIndigenousDog07	TRUE	East Asia
ChineseIndigenousDog08	TRUE	East Asia
ChineseIndigenousDog09	TRUE	East Asia
ChineseIndigenousDog10	TRUE	East Asia
ChineseIndigenousDog11	TRUE	East Asia
ChineseIndigenousDog12	FALSE
ChineseIndigenousDog13	FALSE
ChineseIndigenousDog14	FALSE
ChineseIndigenousDog15	TRUE	East Asia
Chinook01	FALSE
ChongqingDog01	FALSE
ChowChow01	TRUE	East Asia
ChowChow02	TRUE	East Asia
ChowChow03	TRUE	East Asia
ClumberSpaniel01	FALSE
CockerSpanielAmerican01	FALSE
CockerSpanielAmerican02	FALSE
CockerSpanielAmerican03	FALSE
CockerSpanielAmerican04	FALSE
CockerSpanielAmerican05	FALSE
CockerSpanielAmerican06	FALSE
CockerSpanielEnglish01	TRUE	Present-day Europe
CockerSpanielEnglish02	TRUE	Present-day Europe
CockerSpanielEnglish03	TRUE	Present-day Europe
CockerSpanielEnglish04	TRUE	Present-day Europe
CockerSpanielEnglish05	TRUE	Present-day Europe
Coonhound01	FALSE
DAL162K1	TRUE	Present-day Europe
DD116	FALSE
DH0117	FALSE
DH126	FALSE
DO242	FALSE
DS051	FALSE
DS053	FALSE
Dachshund01	FALSE
Dalmatian01	TRUE	Present-day Europe
Dingo01	TRUE	New Guinea and Australia
Doberman01	FALSE
Doberman02	FALSE
Doberman03	FALSE
Doberman04	FALSE
EastSiberianLaika01	TRUE	Siberia and North America
Elo01	FALSE
EnglishMastiff01	FALSE
EnglishMastiff02	FALSE
EnglishPointer01	FALSE
EnglishPointer02	FALSE
EnglishSetter01	FALSE
EnglishSpringerSpaniel01	FALSE
EnglishSpringerSpaniel03	FALSE
EntlebucherSennenhund01	FALSE
EntlebucherSennenhund02	FALSE
EntlebucherSennenhund03	FALSE
EntlebucherSennenhund04	FALSE
EntlebucherSennenhund05	FALSE
EntlebucherSennenhund06	FALSE
EntlebucherSennenhund07	FALSE
EntlebucherSennenhund08	FALSE
Eurasier01	FALSE
Eurasier02	FALSE
F3781	TRUE	Siberia and North America
FB065	FALSE
FinnishLapphund01	TRUE	Present-day Europe
FlatcoatedRetriever01	FALSE
FlatcoatedRetriever02	FALSE
FlatcoatedRetriever03	FALSE
FonniDog01	FALSE
FrenchBulldog01	FALSE
GR0892	FALSE
GR1078	FALSE
GS104	FALSE
GY432	FALSE
GermanShepherd01	FALSE
GermanShepherd02	FALSE
GermanShepherd03	FALSE
GermanShepherd04	FALSE
GermanShepherd05	FALSE
GermanShepherd06	FALSE
GermanShepherd07	FALSE
GermanShepherd08	FALSE
GermanShepherd09	FALSE
GermanShepherd10	FALSE
GermanShepherd11	FALSE
GermanShepherd12	FALSE
GermanWirehairedPointer01	FALSE
GoldenRetriever01	FALSE
GoldenRetriever02	FALSE
GoldenRetriever03	FALSE
GoldenRetriever05	FALSE
GoldenRetriever06	FALSE
GoldenRetriever07	FALSE
GoldenRetriever08	FALSE
GoldenRetriever09	FALSE
GoldenRetriever10	FALSE
GoldenRetriever11	FALSE
GoldenRetriever12	FALSE
GoldenRetriever13	FALSE
GordonSetter01	FALSE
GreatDane01	FALSE
GreatDane02	FALSE
GreatPyrenees01	FALSE
GreaterSwissMountainDog01	FALSE
GreenlandDog01	TRUE	Siberia and North America
Greyhound01	FALSE
Greyhound02	FALSE
Greyhound03	FALSE
Greyhound04	FALSE
Greyhound05	FALSE
Greyhound06	FALSE
Greyhound07	FALSE
Greyhound08	FALSE
HT	TRUE	N-HT1
HW1706	FALSE
HXH	TRUE	Ancient Europe
Heideterrier01	FALSE
Helsinki_BC1028	FALSE
Helsinki_BC1029	FALSE
Helsinki_BC222	FALSE
Helsinki_BC387	FALSE
Helsinki_BC578	FALSE
IndigenousDogNigeria01	TRUE	Africa, Middle East, South Asia
IndigenousDogNigeria02	TRUE	Africa, Middle East, South Asia
IndigenousDogNigeria03	TRUE	Africa, Middle East, South Asia
IndigenousDogNigeria04	TRUE	Africa, Middle East, South Asia
IndigenousDogVietnam01	TRUE	East Asia
IndigenousDogVietnam02	TRUE	East Asia
IndigenousDogVietnam03	TRUE	East Asia
IndigenousDogVietnam04	TRUE	East Asia
IndigenousDogVietnam05	TRUE	East Asia
IrishSetter01	FALSE
IrishTerrier01	FALSE
IrishWaterSpaniel01	FALSE
IrishWaterSpaniel02	FALSE
IrishWaterSpaniel03	FALSE
IrishWolfhound01	FALSE
IstrianShorthairedHound01	FALSE
ItalianGreyhound01	FALSE
ItalianGreyhound02	FALSE
JR0034	FALSE
JT007	FALSE
JackRussellTerrier02	FALSE
JackRussellTerrier03	FALSE
JackRussellTerrier04	FALSE
JackRussellTerrier05	FALSE
Jamthund01	FALSE
Jindo01	TRUE	East Asia
Keeshond01	FALSE
KerryBlueTerrier02	FALSE
Komondor01	FALSE
Kromfohrlander01	FALSE
KunmingDog01	FALSE
LA2382	FALSE
LA2443	FALSE
LEW02122013_S15	FALSE
LR04989	FALSE
LR1030	TRUE	Present-day Europe
LabradorRetriever01	FALSE
LabradorRetriever02	FALSE
LabradorRetriever03	FALSE
LabradorRetriever04	FALSE
LabradorRetriever05	FALSE
LabradorRetriever06	FALSE
LabradorRetriever07	FALSE
LabradorRetriever08	FALSE
LabradorRetriever10	FALSE
LabradorRetriever12	FALSE
LabradorRetriever13	FALSE
LagottoRomagnolo01	TRUE	Present-day Europe
LagottoRomagnolo02	TRUE	Present-day Europe
LagottoRomagnolo03	TRUE	Present-day Europe
LagottoRomagnolo04	TRUE	Present-day Europe
Landseer01	FALSE
LapponianHerder01	FALSE
Leonberger01	FALSE
Lowchen01	FALSE
MA0163	FALSE
MA142	FALSE
MI016	FALSE
MIX_KerryBlueTerrier_Beagle01	FALSE
MS04563	FALSE
MS04593	FALSE
MexicanHairless01	TRUE	Present-day Europe
MiniaturePoodle01	FALSE
MiniatureSchnauzer01	FALSE
MixedBreed06	FALSE
MixedBreed07	FALSE
NA13-359_S6	FALSE
NA14-125_S8	FALSE
NA14-126_S5	FALSE
NGSD1	TRUE	New Guinea and Australia
NGSD2	TRUE	New Guinea and Australia
NGSD3	TRUE	New Guinea and Australia
NGSDOG024	FALSE
NGSDOG025	FALSE
NW062	FALSE
NW152	FALSE
NW206	FALSE
NW255	FALSE
NewGuineaSingingDog01	TRUE	New Guinea and Australia
Newgrange	TRUE	Ancient Europe
NorwegianElkhound01	TRUE	Present-day Europe
NorwegianElkhound02	TRUE	Present-day Europe
NorwegianLundehund01	FALSE
NorwegianLundehund02	FALSE
NorwegianLundehund03	FALSE
NovaScotiaDuckTollingRetriever01	FALSE
OL4029	TRUE	Ancient Europe
OL4061	TRUE	Ancient Europe
OL4222	TRUE	Ancient Europe
OL4223	TRUE	Siberia and North America
PER00016	FALSE
PER00018	FALSE
PER00025	FALSE
PER00061	FALSE
PER00064	FALSE
PER00075	FALSE
PER00107	FALSE
PER00138	FALSE
PER00142	FALSE
PER00144	FALSE
PER00152	FALSE
PER00167	FALSE
PER00177	FALSE
PER00204	FALSE
PER00226	FALSE
PER00259	FALSE
PER00274	FALSE
PER00313	FALSE
PER00314	FALSE
PER00321	FALSE
PER00324	FALSE
PER00327	FALSE
PER00344	FALSE
PER00361	FALSE
PER00393	FALSE
PER00394	FALSE
PER00408	FALSE
PER00409	FALSE
PER00425	FALSE
PER00429	FALSE
PER00438	FALSE
PER00449	FALSE
PER00454	FALSE
PER00462	FALSE
PER00465	FALSE
PER00481	FALSE
PER00484	FALSE
PER00550	FALSE
PER00594	FALSE
PER00602	FALSE
PER00605	FALSE
PER00606	FALSE
PER00607	FALSE
PER00622	FALSE
PER00626	FALSE
PER00640	FALSE
PER00642	FALSE
PER00646	FALSE
PER00650	FALSE
PER00658	FALSE
PER00738	FALSE
PER00739	FALSE
PER00750	FALSE
PER00751	FALSE
PER00758	FALSE
PER00777	FALSE
PER00806	FALSE
PER00816	FALSE
PL116	FALSE
PT49	FALSE
Pekingese01	FALSE
PembrokeWelshCorgi01	FALSE
PembrokeWelshCorgi02	FALSE
PembrokeWelshCorgi03	FALSE
PeruvianHairless01	TRUE	Present-day Europe
PetitBassetGriffonVendeen01	FALSE
Pomeranian01	FALSE
PortuguesePodengo01	FALSE
PortugueseWaterDog01	TRUE	Present-day Europe
PortugueseWaterDog02	TRUE	Present-day Europe
PortugueseWaterDog03	TRUE	Present-day Europe
PortugueseWaterDog04	TRUE	Present-day Europe
PortugueseWaterDog05	TRUE	Present-day Europe
PortugueseWaterDog06	TRUE	Present-day Europe
PortugueseWaterDog07	TRUE	Present-day Europe
PortugueseWaterDog08	TRUE	Present-day Europe
PortugueseWaterDog09	TRUE	Present-day Europe
PortugueseWaterDog10	TRUE	Present-day Europe
PortugueseWaterDog11	TRUE	Present-day Europe
Pug01	FALSE
Pug02	FALSE
Pug03	FALSE
Pug04	FALSE
Pug05	FALSE
QingchuanDog01	FALSE
REF	FALSE
RR098	FALSE
RhodesianRidgeback01	FALSE
RhodesianRidgeback02	FALSE
RhodesianRidgeback03	FALSE
RhodesianRidgeback04	FALSE
Rottweiler01	FALSE
Rottweiler02	FALSE
Rottweiler03	FALSE
Rottweiler04	FALSE
SAMC008989	TRUE	Africa, Middle East, South Asia
SAMC008990	TRUE	Africa, Middle East, South Asia
SAMC008991	TRUE	Africa, Middle East, South Asia
SAMC008992	TRUE	Africa, Middle East, South Asia
SAMC008993	TRUE	Africa, Middle East, South Asia
SAMC008994	TRUE	Africa, Middle East, South Asia
SAMC008995	TRUE	Africa, Middle East, South Asia
SAMC008996	TRUE	Africa, Middle East, South Asia
SAMC008997	TRUE	Africa, Middle East, South Asia
SAMC008998	TRUE	Africa, Middle East, South Asia
SAMC008999	TRUE	Africa, Middle East, South Asia
SAMC009000	TRUE	Africa, Middle East, South Asia
SAMC009001	TRUE	Africa, Middle East, South Asia
SAMC009002	TRUE	Africa, Middle East, South Asia
SAMC009003	TRUE	Africa, Middle East, South Asia
SOTN01	TRUE	Ancient Europe
SS004	FALSE
SY046	TRUE	Siberia and North America
SaintBernard01	FALSE
SaintBernard02	FALSE
Saluki01	TRUE	Africa, Middle East, South Asia
Saluki02	TRUE	Africa, Middle East, South Asia
Saluki03	TRUE	Africa, Middle East, South Asia
Samoyed01	TRUE	Siberia and North America
Samoyed02	TRUE	Siberia and North America
ScottishDeerhound01	FALSE
ScottishTerrier01	FALSE
ScottishTerrier02	FALSE
ScottishTerrier03	FALSE
ScottishTerrier04	FALSE
ShetlandSheepdog01	FALSE
ShetlandSheepdog02	FALSE
ShibaInu01	TRUE	East Asia
SiberianHusky01	TRUE	Siberia and North America
SiberianHusky02	TRUE	Siberia and North America
SiberianHusky04	TRUE	Siberia and North America
Sloughi01	TRUE	Africa, Middle East, South Asia
Sloughi03	TRUE	Africa, Middle East, South Asia
Sloughi04	TRUE	Africa, Middle East, South Asia
SoftCoatedWheatenTerrier01	FALSE
SoftCoatedWheatenTerrier02	FALSE
SoftCoatedWheatenTerrier03	FALSE
SoftCoatedWheatenTerrier04	FALSE
SpanishGalgo01	FALSE
SpanishWaterDog01	TRUE	Present-day Europe
StandardPoodle01	FALSE
StandardPoodle02	FALSE
StandardPoodle03	FALSE
StandardSchnauzer01	FALSE
SwedishLapphund01	TRUE	Present-day Europe
TA001	FALSE
TGEZ06	TRUE	Ancient Middle East
THRZ02	TRUE	Ancient Middle East
TibetanMastiff01	TRUE	East Asia
TibetanMastiff02	TRUE	East Asia
TibetanMastiff03	TRUE	East Asia
TibetanMastiff04	TRUE	East Asia
TibetanMastiff05	TRUE	East Asia
TibetanMastiff06	TRUE	East Asia
TibetanMastiff07	TRUE	East Asia
TibetanMastiff08	TRUE	East Asia
TibetanMastiff09	TRUE	East Asia
TibetanMastiff10	TRUE	East Asia
TibetanMastiff11	TRUE	East Asia
TibetanTerrier01	TRUE	East Asia
TibetanTerrier02	TRUE	East Asia
Tornjak01	FALSE
ToyPoodle01	FALSE
UZAA01	TRUE	Ancient Middle East
UZAA02	TRUE	Ancient Middle East
UnknownBreed02	FALSE
UnknownBreed03	FALSE
UnknownBreed04	FALSE
UnknownBreed05	FALSE
UnknownBreed07	FALSE
UnknownBreed09	FALSE
UnknownBreed10	FALSE
UnknownBreed11	FALSE
UnknownBreed12	FALSE
UnknownBreed13	FALSE
VillDog_Africa01	TRUE	Africa, Middle East, South Asia
VillDog_Australia01	TRUE	New Guinea and Australia
VillDog_Borneo01	TRUE	East Asia
VillDog_Borneo02	TRUE	East Asia
VillDog_Borneo03	TRUE	East Asia
VillDog_China01	FALSE
VillDog_China02	FALSE
VillDog_China03	FALSE
VillDog_China04	FALSE
VillDog_China05	FALSE
VillDog_China06	FALSE
VillDog_China07	FALSE
VillDog_China08	FALSE
VillDog_China09	FALSE
VillDog_China10	FALSE
VillDog_China11	FALSE
VillDog_China12	FALSE
VillDog_China13	FALSE
VillDog_China14	FALSE
VillDog_China15	FALSE
VillDog_China16	FALSE
VillDog_China17	FALSE
VillDog_China18	FALSE
VillDog_China19	FALSE
VillDog_China20	FALSE
VillDog_China21	FALSE
VillDog_China22	FALSE
VillDog_China23	FALSE
VillDog_China24	FALSE
VillDog_China25	FALSE
VillDog_China26	FALSE
VillDog_China27	FALSE
VillDog_China28	FALSE
VillDog_China29	FALSE
VillDog_China30	TRUE	East Asia
VillDog_China31	TRUE	East Asia
VillDog_China32	TRUE	East Asia
VillDog_China33	TRUE	East Asia
VillDog_China34	TRUE	East Asia
VillDog_China35	TRUE	East Asia
VillDog_China36	TRUE	East Asia
VillDog_China37	TRUE	East Asia
VillDog_China38	TRUE	East Asia
VillDog_China39	TRUE	East Asia
VillDog_China40	TRUE	East Asia
VillDog_China41	TRUE	East Asia
VillDog_China42	TRUE	East Asia
VillDog_China43	TRUE	East Asia
VillDog_China44	TRUE	East Asia
VillDog_China45	TRUE	East Asia
VillDog_China46	TRUE	East Asia
VillDog_China47	TRUE	East Asia
VillDog_China48	TRUE	East Asia
VillDog_China49	TRUE	East Asia
VillDog_China51	FALSE
VillDog_China52	FALSE
VillDog_Egypt01	TRUE	Africa, Middle East, South Asia
VillDog_Egypt02	TRUE	Africa, Middle East, South Asia
VillDog_India01	TRUE	Africa, Middle East, South Asia
VillDog_India02	TRUE	Africa, Middle East, South Asia
VillDog_India03	TRUE	Africa, Middle East, South Asia
VillDog_India04	TRUE	Africa, Middle East, South Asia
VillDog_India05	TRUE	Africa, Middle East, South Asia
VillDog_Lebanon01	TRUE	Africa, Middle East, South Asia
VillDog_Lebanon02	TRUE	Africa, Middle East, South Asia
VillDog_Lebanon03	TRUE	Africa, Middle East, South Asia
VillDog_Namibia01	TRUE	Africa, Middle East, South Asia
VillDog_Namibia02	TRUE	Africa, Middle East, South Asia
VillDog_Namibia03	TRUE	Africa, Middle East, South Asia
VillDog_PapuaNG01	TRUE	New Guinea and Australia
VillDog_PapuaNG02	TRUE	New Guinea and Australia
VillDog_PapuaNG03	TRUE	New Guinea and Australia
VillDog_Portugal01	FALSE
VillDog_Portugal02	FALSE
VillDog_Qatar01	TRUE	Africa, Middle East, South Asia
VillDog_Qatar02	TRUE	Africa, Middle East, South Asia
VillDog_Taiwan01	FALSE
VillDog_Vietnam01	TRUE	East Asia
VillDog_Vietnam02	TRUE	East Asia
VillDog_Vietnam03	TRUE	East Asia
VillDog_Vietnam04	TRUE	East Asia
VillDog_Vietnam05	TRUE	East Asia
VillDog_Vietnam06	TRUE	East Asia
Vizsla01	FALSE
WGS-76N	FALSE
WS42321902_S16	FALSE
WW174	FALSE
WW362	FALSE
WW558	FALSE
WestHighlandWhiteTerr01	FALSE
WestHighlandWhiteTerr02	FALSE
WestHighlandWhiteTerr03	FALSE
WestHighlandWhiteTerr04	FALSE
WestHighlandWhiteTerr05	FALSE
WestHighlandWhiteTerr06	FALSE
WestHighlandWhiteTerr08	FALSE
WestHighlandWhiteTerr09	FALSE
Whippet01	FALSE
XiasiDog01	FALSE
Xoloitzcuintli01	TRUE	Present-day Europe
YorkshireTerrier01	FALSE
YorkshireTerrier02	FALSE

### Sheet: S10B
Supplementary Table 10B: Population lists used for f4-stats and ADMIXTURE
IndividualSamplename	Population	Category	ancient
HT	N-HT1	N-HT1	FALSE
THRZ02	Israel7.2k_THRZ02	Ancient Middle East	TRUE
AL2571	Iran5.8k_AL2571	Ancient Middle East	TRUE
ASHQ01	Israel2.3k_ASHQ01	Ancient Middle East	TRUE
ASHQ06	Israel2.3k_ASHQ06	Ancient Middle East	TRUE
ASHQ08	Israel2.3k_ASHQ08	Ancient Middle East	TRUE
TGEZ06	IsraelPersian_TGEZ06	Ancient Middle East	TRUE
UZAA02	IsraelByzantine_UZAA02	Ancient Middle East	TRUE
UZAA01	IsraelIslamic_UZAA01	Ancient Middle East	TRUE
Basenji01	Basenji	Africa, Middle East, South Asia	FALSE
Basenji02	Basenji	Africa, Middle East, South Asia	FALSE
Basenji03	Basenji	Africa, Middle East, South Asia	FALSE
CFA.118003	Basenji	Africa, Middle East, South Asia	FALSE
IndigenousDogNigeria01	NigeriaVillage	Africa, Middle East, South Asia	FALSE
IndigenousDogNigeria02	NigeriaVillage	Africa, Middle East, South Asia	FALSE
IndigenousDogNigeria03	NigeriaVillage	Africa, Middle East, South Asia	FALSE
IndigenousDogNigeria04	NigeriaVillage	Africa, Middle East, South Asia	FALSE
SAMC008989	NigeriaVillage	Africa, Middle East, South Asia	FALSE
SAMC008990	NigeriaVillage	Africa, Middle East, South Asia	FALSE
SAMC008991	NigeriaVillage	Africa, Middle East, South Asia	FALSE
SAMC008992	NigeriaVillage	Africa, Middle East, South Asia	FALSE
SAMC008993	NigeriaVillage	Africa, Middle East, South Asia	FALSE
SAMC008994	NigeriaVillage	Africa, Middle East, South Asia	FALSE
SAMC008995	NigeriaVillage	Africa, Middle East, South Asia	FALSE
SAMC008996	NigeriaVillage	Africa, Middle East, South Asia	FALSE
SAMC008997	NigeriaVillage	Africa, Middle East, South Asia	FALSE
SAMC008998	NigeriaVillage	Africa, Middle East, South Asia	FALSE
SAMC008999	NigeriaVillage	Africa, Middle East, South Asia	FALSE
SAMC009000	NigeriaVillage	Africa, Middle East, South Asia	FALSE
SAMC009001	NigeriaVillage	Africa, Middle East, South Asia	FALSE
SAMC009002	NigeriaVillage	Africa, Middle East, South Asia	FALSE
SAMC009003	NigeriaVillage	Africa, Middle East, South Asia	FALSE
VillDog_Africa01	AfricaVillageUnknown	Africa, Middle East, South Asia	FALSE
VillDog_Namibia01	NamibiaVillage	Africa, Middle East, South Asia	FALSE
VillDog_Namibia02	NamibiaVillage	Africa, Middle East, South Asia	FALSE
VillDog_Namibia03	NamibiaVillage	Africa, Middle East, South Asia	FALSE
VillDog_Egypt01	EgyptVillage	Africa, Middle East, South Asia	FALSE
VillDog_Egypt02	EgyptVillage	Africa, Middle East, South Asia	FALSE
Saluki01	Saluki	Africa, Middle East, South Asia	FALSE
Saluki02	Saluki	Africa, Middle East, South Asia	FALSE
Saluki03	Saluki	Africa, Middle East, South Asia	FALSE
Sloughi01	Sloughi	Africa, Middle East, South Asia	FALSE
Sloughi03	Sloughi	Africa, Middle East, South Asia	FALSE
Sloughi04	Sloughi	Africa, Middle East, South Asia	FALSE
VillDog_Lebanon01	LebanonVillage	Africa, Middle East, South Asia	FALSE
VillDog_Lebanon02	LebanonVillage	Africa, Middle East, South Asia	FALSE
VillDog_Lebanon03	LebanonVillage	Africa, Middle East, South Asia	FALSE
VillDog_Qatar01	QatarVillage	Africa, Middle East, South Asia	FALSE
VillDog_Qatar02	QatarVillage	Africa, Middle East, South Asia	FALSE
AfghanHound01	AfghanHound	Africa, Middle East, South Asia	FALSE
AfghanHound03	AfghanHound	Africa, Middle East, South Asia	FALSE
AfghanHound04	AfghanHound	Africa, Middle East, South Asia	FALSE
CaucasianOvcharka01	CaucasianOvcharka	Africa, Middle East, South Asia	FALSE
VillDog_India01	IndiaVillage	Africa, Middle East, South Asia	FALSE
VillDog_India02	IndiaVillage	Africa, Middle East, South Asia	FALSE
VillDog_India03	IndiaVillage	Africa, Middle East, South Asia	FALSE
VillDog_India04	IndiaVillage	Africa, Middle East, South Asia	FALSE
VillDog_India05	IndiaVillage	Africa, Middle East, South Asia	FALSE
LR1030	LagottoRomagnolo	Present-day Europe	FALSE
LagottoRomagnolo01	LagottoRomagnolo	Present-day Europe	FALSE
LagottoRomagnolo02	LagottoRomagnolo	Present-day Europe	FALSE
LagottoRomagnolo03	LagottoRomagnolo	Present-day Europe	FALSE
LagottoRomagnolo04	LagottoRomagnolo	Present-day Europe	FALSE
CP003	EnglishCockerSpaniel	Present-day Europe	FALSE
CockerSpanielEnglish01	EnglishCockerSpaniel	Present-day Europe	FALSE
CockerSpanielEnglish02	EnglishCockerSpaniel	Present-day Europe	FALSE
CockerSpanielEnglish03	EnglishCockerSpaniel	Present-day Europe	FALSE
CockerSpanielEnglish04	EnglishCockerSpaniel	Present-day Europe	FALSE
CockerSpanielEnglish05	EnglishCockerSpaniel	Present-day Europe	FALSE
DAL162K1	Dalmatian	Present-day Europe	FALSE
Dalmatian01	Dalmatian	Present-day Europe	FALSE
PortugueseWaterDog01	PortugueseWaterDog	Present-day Europe	FALSE
PortugueseWaterDog02	PortugueseWaterDog	Present-day Europe	FALSE
PortugueseWaterDog03	PortugueseWaterDog	Present-day Europe	FALSE
PortugueseWaterDog04	PortugueseWaterDog	Present-day Europe	FALSE
PortugueseWaterDog05	PortugueseWaterDog	Present-day Europe	FALSE
PortugueseWaterDog06	PortugueseWaterDog	Present-day Europe	FALSE
PortugueseWaterDog07	PortugueseWaterDog	Present-day Europe	FALSE
PortugueseWaterDog08	PortugueseWaterDog	Present-day Europe	FALSE
PortugueseWaterDog09	PortugueseWaterDog	Present-day Europe	FALSE
PortugueseWaterDog10	PortugueseWaterDog	Present-day Europe	FALSE
PortugueseWaterDog11	PortugueseWaterDog	Present-day Europe	FALSE
SpanishWaterDog01	SpanishWaterDog	Present-day Europe	FALSE
Chihuahua01	Chihuahua	Present-day Europe	FALSE
Chihuahua03	Chihuahua	Present-day Europe	FALSE
Chihuahua05	Chihuahua	Present-day Europe	FALSE
MexicanHairless01	Xoloitzcuintli	Present-day Europe	FALSE
Xoloitzcuintli01	Xoloitzcuintli	Present-day Europe	FALSE
PeruvianHairless01	PeruvianIncaOrchid	Present-day Europe	FALSE
BT1021	BullTerrier	Present-day Europe	FALSE
BullTerrier01	BullTerrier	Present-day Europe	FALSE
BullTerrier02	BullTerrier	Present-day Europe	FALSE
BullTerrier03	BullTerrier	Present-day Europe	FALSE
BullTerrier04	BullTerrier	Present-day Europe	FALSE
BullTerrier05	BullTerrier	Present-day Europe	FALSE
BullTerrier06	BullTerrier	Present-day Europe	FALSE
BullTerrier07	BullTerrier	Present-day Europe	FALSE
BullTerrier08	BullTerrier	Present-day Europe	FALSE
SwedishLapphund01	SwedishLapphund	Present-day Europe	FALSE
NorwegianElkhound01	NorwegianElkhound	Present-day Europe	FALSE
NorwegianElkhound02	NorwegianElkhound	Present-day Europe	FALSE
FinnishLapphund01	FinnishLapphund	Present-day Europe	FALSE
OL4061	Karelia10.9k_OL4061	Ancient Europe	TRUE
HXH	Germany7k_HXH	Ancient Europe	TRUE
AL2946	Serbia6.7k_AL2946	Ancient Europe	TRUE
OL4222	Greece6.5k_OL4222	Ancient Europe	TRUE
OL4029	Spain6k_OL4029	Ancient Europe	TRUE
C88	Sweden5k_C88	Ancient Europe	TRUE
SOTN01	Croatia4.9k_SOTN01	Ancient Europe	TRUE
C90	SwedenPWC4.8k_C90	Ancient Europe	TRUE
C89	SwedenPWC4.8k_C89	Ancient Europe	TRUE
Newgrange	Ireland4.8k_Newgrange	Ancient Europe	TRUE
CTC	Germany4.8k_CTC	Ancient Europe	TRUE
ALPO01	Croatia4.5k_ALPO01	Ancient Europe	TRUE
AL2397	Italy4.4k_AL2397	Ancient Europe	TRUE
C94	Sweden4k_C94	Ancient Europe	TRUE
C5	SamaraSteppe3.8k_C5	Ancient Europe	TRUE
C62	Sweden3.3k_C62	Ancient Europe	TRUE
AL2022	Turkey1.5k_AL2022	Ancient Europe	TRUE
TibetanMastiff01	TibetanMastiff	East Asia	FALSE
TibetanMastiff02	TibetanMastiff	East Asia	FALSE
TibetanMastiff03	TibetanMastiff	East Asia	FALSE
TibetanMastiff04	TibetanMastiff	East Asia	FALSE
TibetanMastiff05	TibetanMastiff	East Asia	FALSE
TibetanMastiff06	TibetanMastiff	East Asia	FALSE
TibetanMastiff07	TibetanMastiff	East Asia	FALSE
TibetanMastiff08	TibetanMastiff	East Asia	FALSE
TibetanMastiff09	TibetanMastiff	East Asia	FALSE
TibetanMastiff10	TibetanMastiff	East Asia	FALSE
TibetanMastiff11	TibetanMastiff	East Asia	FALSE
TibetanTerrier01	TibetanTerrier	East Asia	FALSE
TibetanTerrier02	TibetanTerrier	East Asia	FALSE
VillDog_China40	ChinaVillageDiqing	East Asia	FALSE
VillDog_China41	ChinaVillageDiqing	East Asia	FALSE
VillDog_China42	ChinaVillageDiqing	East Asia	FALSE
VillDog_China43	ChinaVillageDiqing	East Asia	FALSE
VillDog_China44	ChinaVillageDiqing	East Asia	FALSE
VillDog_China45	ChinaVillageDiqing	East Asia	FALSE
VillDog_China46	ChinaVillageDiqing	East Asia	FALSE
VillDog_China47	ChinaVillageDiqing	East Asia	FALSE
VillDog_China48	ChinaVillageDiqing	East Asia	FALSE
VillDog_China49	ChinaVillageDiqing	East Asia	FALSE
ChineseIndigenousDog05	ChinaVillageGuangdong	East Asia	FALSE
ChineseIndigenousDog07	ChinaVillageHebei	East Asia	FALSE
ChineseIndigenousDog01	ChinaVillageLiaoning	East Asia	FALSE
VillDog_China30	ChinaVillageLijiang	East Asia	FALSE
VillDog_China31	ChinaVillageLijiang	East Asia	FALSE
VillDog_China32	ChinaVillageLijiang	East Asia	FALSE
VillDog_China33	ChinaVillageLijiang	East Asia	FALSE
VillDog_China34	ChinaVillageLijiang	East Asia	FALSE
VillDog_China35	ChinaVillageLijiang	East Asia	FALSE
VillDog_China36	ChinaVillageLijiang	East Asia	FALSE
VillDog_China37	ChinaVillageLijiang	East Asia	FALSE
VillDog_China38	ChinaVillageLijiang	East Asia	FALSE
VillDog_China39	ChinaVillageLijiang	East Asia	FALSE
ChineseIndigenousDog08	ChinaVillageShanxi	East Asia	FALSE
ChineseIndigenousDog09	ChinaVillageShanxi	East Asia	FALSE
ChineseIndigenousDog10	ChinaVillageShanxi	East Asia	FALSE
ChineseIndigenousDog15	ChinaVillageShanxi	East Asia	FALSE
ChineseIndigenousDog11	ChinaVillageXinjiang	East Asia	FALSE
CW011	ChowChow	East Asia	FALSE
ChowChow01	ChowChow	East Asia	FALSE
ChowChow02	ChowChow	East Asia	FALSE
ChowChow03	ChowChow	East Asia	FALSE
IndigenousDogVietnam01	VietnamVillage	East Asia	FALSE
IndigenousDogVietnam02	VietnamVillage	East Asia	FALSE
IndigenousDogVietnam03	VietnamVillage	East Asia	FALSE
IndigenousDogVietnam04	VietnamVillage	East Asia	FALSE
IndigenousDogVietnam05	VietnamVillage	East Asia	FALSE
VillDog_Vietnam01	VietnamVillage	East Asia	FALSE
VillDog_Vietnam02	VietnamVillage	East Asia	FALSE
VillDog_Vietnam03	VietnamVillage	East Asia	FALSE
VillDog_Vietnam04	VietnamVillage	East Asia	FALSE
VillDog_Vietnam05	VietnamVillage	East Asia	FALSE
VillDog_Vietnam06	VietnamVillage	East Asia	FALSE
Jindo01	Jindo	East Asia	FALSE
CFA.107839	ShibaInu	East Asia	FALSE
ShibaInu01	ShibaInu	East Asia	FALSE
VillDog_Borneo01	BorneoVillage	East Asia	FALSE
VillDog_Borneo02	BorneoVillage	East Asia	FALSE
VillDog_Borneo03	BorneoVillage	East Asia	FALSE
VillDog_Australia01	AustraliaVillage	New Guinea & Australia	FALSE
Dingo01	Dingo	New Guinea & Australia	FALSE
VillDog_PapuaNG01	PapuaNewGuineaVillage	New Guinea & Australia	FALSE
VillDog_PapuaNG02	PapuaNewGuineaVillage	New Guinea & Australia	FALSE
VillDog_PapuaNG03	PapuaNewGuineaVillage	New Guinea & Australia	FALSE
NGSD1	NewGuineaSingingDog	New Guinea & Australia	FALSE
NGSD2	NewGuineaSingingDog	New Guinea & Australia	FALSE
NGSD3	NewGuineaSingingDog	New Guinea & Australia	FALSE
NewGuineaSingingDog01	NewGuineaSingingDog	New Guinea & Australia	FALSE
EastSiberianLaika01	EastSiberianLaika	Siberia & North America	FALSE
SY046	SiberianHusky	Siberia & North America	FALSE
SiberianHusky01	SiberianHusky	Siberia & North America	FALSE
SiberianHusky02	SiberianHusky	Siberia & North America	FALSE
SiberianHusky04	SiberianHusky	Siberia & North America	FALSE
AlaskanHusky01	AlaskanHusky	Siberia & North America	FALSE
AlaskanHusky02	AlaskanHusky	Siberia & North America	FALSE
AM007	AlaskanMalamute	Siberia & North America	FALSE
AlaskanMalamute01	AlaskanMalamute	Siberia & North America	FALSE
AlaskanMalamute02	AlaskanMalamute	Siberia & North America	FALSE
Samoyed01	Samoyed	Siberia & North America	FALSE
Samoyed02	Samoyed	Siberia & North America	FALSE
GreenlandDog01	GreenlandDog	Siberia & North America	FALSE
C32	Yakutia0.1k_C32	Siberia & North America	TRUE
F3781	EastSiberianSea0.1k_F3781	Siberia & North America	TRUE
OL4223	Baikal7k_OL4223	Siberia & North America	TRUE
C26	Baikal7k_C26	Siberia & North America	TRUE
C27	Baikal7k_C27	Siberia & North America	TRUE
AL3223	America1k_AL3223	Siberia & North America	TRUE
AL3194	America4k_AL3194	Siberia & North America	TRUE
CTVT	CTVT	CTVT	FALSE
